# High-throughput neural stem cell-based drug screening identifies S6K1 inhibition as a selective vulnerability in SHH-medulloblastoma

**DOI:** 10.1101/2024.01.31.574335

**Authors:** Leilei Zhou, Niek van Bree, Lola Boutin, Simon Moussaud, Magdalena Otrocka, Anna Falk, Margareta Wilhelm

## Abstract

**Background:** Medulloblastoma (MB) is one of the most common malignant brain tumors in children. Current treatments have increased overall survival but can lead to devastating side effects and late complications in survivors, emphasizing the need for new, improved targeted therapies that specifically eliminate tumor cells while sparing the normally developing brain.

**Methods:** Here, we used a SHH-MB model based on a patient-derived neuroepithelial stem (NES) cell system for an unbiased high-throughput screen with a library of 172 compounds with known targets. Compounds were evaluated in both healthy neural stem cells and tumor cells derived from the same patient. Based on the difference of cell viability and drug sensitivity score between normal cells and tumor cells, hit compounds were selected and further validated *in vitro* and *in vivo*.

**Results:** We identified PF4708671 (S6K1 inhibitor) as a potential agent that selectively targets Sonic Hedgehog (SHH) driven MB tumor cells while sparing neural stem cells and differentiated neurons. Subsequent validation studies confirmed that PF4708671 inhibited the growth of SHH-MB tumor cells both *in vitro* and *in vivo*, and that knockdown of S6K1 resulted in reduced tumor formation.

**Conclusion:** Overall, our results suggest that inhibition of S6K1 specifically affects tumor growth, whereas it has less effect on non-tumor cells. Our data also show that the NES cell platform can be used to identify potentially effective new therapies and targets for SHH-MB.

**Key points:**

- High-throughput screening system using the NES model identifies efficient compounds and targets against SHH-MB.
- S6K1 inhibition shows selectivity toward tumor cells while having less effect on normal neural stem cells and neurons.

**Importance of the study:** Current treatment modalities for medulloblastoma have improved overall survival but also come with detrimental side effects for survivors. Therefore, novel treatment options need to be developed which will specifically target the tumor cells while sparing the healthy brain. In this study, we tested a library of compounds targeting commonly dysregulated oncogenic pathways on both normal neural stem cells and SHH-MB tumor cells derived from the same patients. Interestingly, we found that most compounds including commonly used targeted therapy such as PI3K or mTOR inhibition, albeit effective, affected tumor cells and normal cells similarly. However, inhibition of the downstream effector S6K1 preferentially targeted tumor cells both *in vitro* and *in vivo*. These results thus reveal potential targets for translational studies of novel therapies that specifically target medulloblastoma tumor cells.
