## Supplemental Tables for "High-throughput neural stem cell-based drug screening identifies S6K1 inhibition as a selective vulnerability in SHH-medulloblastoma"

### Sheet: Table S1
Compound_name	Ctrl1_1uM	Ctrl1_10uM	Parental_1uM	Parental_10uM	2nd tNES_1uM	2nd tNES_10uM	Category_1	Category_2
Noveril	85.1489	102.821	101.815	96.2382	95.5243	104.787	Antidepressant	Antidepressant
Thalidomide	98.0983	97.8183	96.869	92.8249	101.832	96.8292	Anti-inflammatory	Anti-inflammatory
Rofecoxib (Vioxx)	100.874	97.4834	102.642	96.8387	97.7996	96.2535	COX2 inhibitor	Anti-inflammatory
Celecoxib	99.1824	94.1817	89.3834	94.9541	101.13	104.047	COX2 inhibitor	Anti-inflammatory
Chloroquine	99.2222	95.737	101.857	58.2476	99.1607	93.5807	Antimalarial	Anti-malarial
Mepacrine	105.165	62.0089	106.494	5.62134	95.0158	4.6192	Antimalarial	Anti-malarial
ENMD-2076	91.1373	6.62415	98.4078	6.08844	88.3008	6.32845	Aurora inhibitor	Cell cycle
Alisertib	61.2464	64.9435	42.0711	49.0229	61.4656	62.8198	Aurora inhibitor	Cell cycle
TAK-901	85.0751	7.16906	35.5621	6.27244	83.768	6.43536	Aurora inhibitor	Cell cycle
AZD1152-HQPA	72.1731	62.5216	46.4731	45.4398	80.1	80.0685	Aurora inhibitor	Cell cycle
Seliciclib	106.317	87.2775	108.001	93.1626	102.019	94.5402	CDK inhibitor	Cell cycle
Alvocidib	4.99507	2.59025	4.84487	2.52556	4.98518	2.73588	CDK inhibitor	Cell cycle
AT7519	16.6219	5.17293	4.98237	4.23016	4.90294	4.39441	CDK inhibitor	Cell cycle
SNS-032	24.8808	2.5051	3.58916	2.16563	3.69536	2.9456	CDK inhibitor	Cell cycle
Dinaciclib	4.89668	4.05282	4.66693	3.74082	4.47254	3.57337	CDK inhibitor	Cell cycle
Palbociclib	97.9696	58.9229	97.5383	52.331	56.6928	46.0358	CDK inhibitor	Cell cycle
PF-00477736	96.6717	11.3884	91.8563	7.40885	94.1262	11.1437	Chk1 inhibitor	Cell cycle
Rabusertib	99.4171	83.096	97.6253	55.2408	96.0877	75.0819	Chk1 inhibitor	Cell cycle
Vorinostat	82.7971	14.1905	83.1412	10.6987	84.0065	19.7653	HDAC inhibitor	Cell cycle
Valproic acid	97.7899	31.1492	105.703	13.1252	90.2513	88.8724	HDAC inhibitor	Cell cycle
CUDC-101	99.0689	10.3856	82.6782	11.7846	99.9023	17.6092	HDAC inhibitor	Cell cycle
Volasertib	30.9259	22.2262	17.6546	5.52833	72.5215	14.447	PLK1 inhibitor	Cell cycle
BI 2536	36.7365	4.39907	9.95462	1.35276	9.35492	25.3508	PLK1 inhibitor	Cell cycle
VE-821	96.8457	101.387	99.8475	85.0116	96.9265	103.807	ATM/ATR inhibitor	DNA damage
Cladribine	44.2802	16.1242	25.3183	9.36216	18.1341	7.06862	DNA damage	DNA damage
Pipobroman	91.5441	6.21924	96.4909	4.53347	83.3266	4.50407	DNA damage	DNA damage
Mitomycin C	39.8811	6.34979	24.9058	5.53035	10.6721	4.89471	DNA damage	DNA damage
Ifosfamide	106.522	108.098	107.238	84.5001	81.2952	91.0312	DNA damage	DNA damage
Altretamine	97.9999	90.8706	101.898	77.805	99.635	94.8321	DNA damage	DNA damage
Cyclophosphamide	99.9241	99.2392	102.529	95.9308	98.3041	94.9514	DNA damage	DNA damage
Busulfan	98.1229	95.7918	94.6306	96.6163	99.6062	95.1844	DNA damage	DNA damage
Thio-TEPA	100.42	91.9074	101.556	58.375	98.2958	95.2529	DNA damage	DNA damage
Chlorambucil	102.282	97.9204	109.404	21.3692	104.575	96.2453	DNA damage	DNA damage
Carmustine	90.354	100.204	88.9163	80.4317	98.5809	98.8482	DNA damage	DNA damage
Streptozocin	80.0441	95.3056	79.9565	102.165	82.5604	98.8756	DNA damage	DNA damage
Floxuridine	90.9595	60.2776	81.0686	41.5656	74.509	62.1303	DNA damage	DNA damage
Azacitidine	99.3035	73.0151	95.6801	28.2402	83.587	18.0327	DNA damage	DNA damage
Pentostatin	104.321	96.9195	100.226	87.5736	95.368	89.4851	DNA damage	DNA damage
Mercaptopurine	99.4549	84.2199	100.345	78.355	92.4937	73.8497	DNA damage	DNA damage
Fludarabine	105.3	65.9822	108.904	57.4125	111.62	89.7071	DNA damage	DNA damage
Nelarabine	91.3833	99.9336	102.403	84.2938	98.6344	97.8065	DNA damage	DNA damage
Thioguanine	92.914	53.0348	97.6212	43.0963	87.6703	46.998	DNA damage	DNA damage
Fluorouracil	97.7539	74.1238	100.402	28.0258	88.2611	60.1004	DNA damage	DNA damage
Vinorelbine	17.0835	6.81903	8.6787	5.89432	9.22196	8.53662	DNA damage	DNA damage
Methotrexate	73.1381	24.9716	75.1096	9.40058	50.496	13.6918	DNA damage	DNA damage
Cytarabine	99.3962	79.1511	99.9244	52.1187	99.5527	71.1755	DNA damage	DNA damage
Decitabine	83.4631	87.5178	70.4406	66.1155	69.4854	66.4261	DNA damage	DNA damage
Hydroxyurea	97.7974	96.7341	101.221	87.9457	89.5139	90.4541	DNA damage	DNA damage
Camptothecin	21.9651	6.48035	10.7574	3.25552	7.22624	4.6192	DNA topoisomerase inhibitor	DNA damage
Daunorubicin	99.9487	97.7974	108.172	82.1363	99.4527	93.7301	DNA topoisomerase inhibitor	DNA damage
Etoposide	83.518	12.9191	30.6545	6.1673	79.0268	6.2462	DNA topoisomerase inhibitor	DNA damage
Topotecan	101.375	100.95	103.647	87.7071	92.4334	101.126	DNA topoisomerase inhibitor	DNA damage
Tarenflurbil	89.1469	101.158	104.678	94.7944	103.913	96.7291	Gamma-secretase inhibitor	DNA damage
Pravastatin	101.25	95.2942	107.182	94.7317	103.635	97.1376	HMG CoA reductase inhibitor	DNA damage
Simvastatin	95.0464	78.3583	97.4534	68.1577	100.711	49.9299	HMG CoA reductase inhibitor	DNA damage
Lovastatin	99.786	81.9078	95.2069	71.7206	97.1568	78.6978	HMG CoA reductase inhibitor	DNA damage
Paclitaxel	80.1028	18.3512	38.0007	7.79304	63.7135	11.5699	microtubules stablizer	DNA damage
Docetaxel	19.8687	17.2765	9.33587	8.339	13.5191	20.0421	microtubules stablizer	DNA damage
Dexamethasone	100.242	101.126	92.8168	96.0683	107.551	100.493	Glucocorticoid receptor agonist	Hormonal
Methylprednisolone	97.2733	96.3538	89.5734	83.7115	92.2086	96.4454	Glucocorticoid receptor agonist	Hormonal
Prednisolone	96.28	98.3878	89.0133	88.0427	96.9567	97.0951	Glucocorticoid receptor agonist	Hormonal
Prednisone	85.4914	97.8958	102.387	86.3624	99.1731	97.7805	Glucocorticoid receptor agonist	Hormonal
Finasteride	108.418	106.151	103.756	92.9017	98.6029	100.677	Hormone modulator	Hormonal
Nilutamide	103.511	101.54	102.496	68.4449	97.5748	96.4852	Hormone modulator	Hormonal
Flutamide	100.261	95.3302	104.791	74.0278	100.152	99.0579	Hormone modulator	Hormonal
Bicalutamide	107.763	97.9904	115.086	87.7718	107.793	103.387	Hormone modulator	Hormonal
Aminoglutethimide	89.565	89.7126	94.8894	75.791	100.536	87.9321	Hormone modulator	Hormonal
Anastrozole	99.3395	97.7804	104.49	87.6221	88.1514	89.3247	Hormone modulator	Hormonal
Exemestane	114.868	100.146	110.91	91.9069	93.5725	89.5728	Hormone modulator	Hormonal
Letrozole	89.0485	103.16	102.464	92.2385	98.6056	100.211	Hormone modulator	Hormonal
Tamoxifen	67.863	25.3973	60.8904	8.23385	48.0137	6.8356	Hormone modulator	Hormonal
Fulvestrant	99.646	93.1316	104.607	77.2671	89.3672	84.101	Hormone modulator	Hormonal
Raloxifene	105.124	77.206	105.691	80.0353	93.0694	90.4418	Hormone modulator	Hormonal
Megestrol acetate	105.328	102.166	100.751	86.9811	108.072	107.494	Hormone modulator	Hormonal
Clomifene	91.0144	105.01	94.3698	99.7262	90.0306	112.291	Hormone modulator	Hormonal
Imiquimod	94.0511	101.264	110.354	100.08	95.9547	102.313	Immunity modulator	Immunity modulator
Deferoxamine	78.9656	100.774	110.049	89.2539	104.195	103.949	Iron chelator	Iron chelator
Ralimetinib	93.0975	84.6438	98.3067	75.8274	92.5294	83.0059	MAPK inhibitor	MAPK/ERK pathway
Doramapimod	104.16	108.677	107.147	90.4247	96.5797	89.3795	MAPK inhibitor	MAPK/ERK pathway
Losmapimod	105.924	100.043	97.0288	78.0436	99.1415	95.9643	MAPK inhibitor	MAPK/ERK pathway
PH-797804	101.582	100.473	100.81	84.308	91.4177	87.7676	MAPK inhibitor	MAPK/ERK pathway
Refametinib	75.6924	28.5325	76.7899	15.5881	81.0581	31.8794	MEK inhibitor	MAPK/ERK pathway
PD0325901	66.792	31.1208	61.7458	18.9811	65.7901	47.7162	MEK inhibitor	MAPK/ERK pathway
TAK-733	84.7838	30.0612	93.2091	21.2418	99.3444	52.648	MEK inhibitor	MAPK/ERK pathway
Trametinib	96.0794	75.1058	103.111	61.1553	88.3666	64.8333	MEK inhibitor	MAPK/ERK pathway
Pimasertib	101.926	66.3644	100.252	41.7294	100.759	67.036	MEK inhibitor	MAPK/ERK pathway
Binimetinib	101.264	63.0571	102.996	44.8797	98.7879	70.4312	MEK inhibitor	MAPK/ERK pathway
Selumetinib	94.6074	85.779	108.732	63.0419	101.451	97.0485	MEK inhibitor	MAPK/ERK pathway
NVP-RAF265	74.0349	15.146	67.8666	9.17815	99.269	15.7492	Raf inhibitor	MAPK/ERK pathway
Vemurafenib	98.0226	45.1959	109.83	28.4868	106.358	62.5511	Raf inhibitor	MAPK/ERK pathway
CEP-32496	97.1182	99.4454	100.294	93.1403	96.9114	97.7147	Raf inhibitor	MAPK/ERK pathway
Rebastinib	97.5439	93.6879	104.599	66.1074	96.5057	74.0786	Abl inhibitor	nRTK
Nilotinib	100.654	101.158	102.337	102.268	97.398	96.0068	Abl inhibitor	nRTK
Imatinib	102.577	100.632	115.43	111.909	107.252	105.698	Abl inhibitor	nRTK
Ponatinib	91.3984	92.8251	110.846	59.0827	96.5359	98.5151	Abl inhibitor	nRTK
Crizotinib	102.868	6.16059	105.53	6.10259	89.8881	5.58279	ALK, c-Met inhibitor	nRTK
Ibrutinib	94.8231	69.9613	100.046	54.6321	90.4939	84.0764	Btk inhibitor	nRTK
PF-00562271	100.59	6.83795	107.157	6.50903	101.965	6.90825	FAK inhibitor	nRTK
Gandotinib	94.5336	29.329	107	17.9944	98.692	58.8791	JAK inhibitor	nRTK
Momelotinib	98.84	75.7851	108.47	68.9241	65.8942	80.0767	JAK inhibitor	nRTK
AZD1480	101.773	76.9638	100.339	5.58899	93.8781	81.9655	JAK inhibitor	nRTK
Ruxolitinib	97.2355	98.9762	101.463	81.0181	98.3589	101.192	JAK inhibitor	nRTK
GNE-0877	101.54	99.8636	103.73	83.7195	100.374	95.686	LRRK2 inhibitor	nRTK
GNE-7915	97.0444	94.8931	93.6358	85.3069	97.8038	96.5482	LRRK2 inhibitor	nRTK
AZD1208	87.0524	98.2894	99.3966	85.2462	90.3541	87.4249	Pim inhibitor	nRTK
Fasudil hydrochloride	84.5662	88.7325	88.1418	89.4561	101.096	100.111	Rho kinase inhibitor	nRTK
GSK650394	111.051	82.1935	99.429	89.7777	93.4655	91.7522	SGK inhibitor	nRTK
Saracatinib	103.252	65.426	104.167	68.4631	96.6935	85.3442	Src inhibitor	nRTK
KX2-391	13.9294	4.95723	11.3155	4.03806	75.1875	8.26659	Src inhibitor	nRTK
Bosutinib	96.1703	28.1976	95.7589	18.5545	88.6339	7.32493	Src/Abl inhibitor	nRTK
Dasatinib	78.2958	58.3648	78.173	37.9198	89.0876	56.5215	Src/Abl inhibitor	nRTK
Tamatinib	97.2696	86.1309	95.858	64.4028	98.3534	89.4618	Syk inhibitor	nRTK
Tetramisole	95.5061	35.6656	94.7418	69.8967	95.2666	92.4293	Parasite inhibitor	Parasite inhibitor
TIC10 Analogue	102.183	101.92	91.6521	82.2151	106.54	102.756	AKT inhibitor	PI3K/mTOR pathway
Ipatasertib	91.599	34.8085	99.4937	41.1126	83.6048	56.2597	AKT inhibitor	PI3K/mTOR pathway
MK-2206	100.117	38.5756	104.288	48.6792	78.3551	56.4763	AKT inhibitor	PI3K/mTOR pathway
BX-912	89.2055	45.4551	86.7082	5.40296	93.8493	45.4957	PDK1 inhibitor	PI3K/mTOR pathway
Sapanisertib	40.2046	25.3822	38.2656	19.8324	34.0889	17.8024	PI3K/mTOR inhibitor	PI3K/mTOR pathway
AZD8055	51.3395	37.4384	48.2748	35.194	52.2902	31.7135	PI3K/mTOR inhibitor	PI3K/mTOR pathway
Vistusertib	81.4253	38.0061	85.4909	29.7021	73.9374	32.3139	PI3K/mTOR inhibitor	PI3K/mTOR pathway
Ridaforolimus	85.5046	78.6951	90.174	65.068	84.1531	56.6092	PI3K/mTOR inhibitor	PI3K/mTOR pathway
Temsirolimus	82.5379	72.3547	90.5683	68.3883	97.716	65.2541	PI3K/mTOR inhibitor	PI3K/mTOR pathway
Everolimus	81.4083	80.4263	79.3762	70.0645	86.3243	69.2798	PI3K/mTOR inhibitor	PI3K/mTOR pathway
Sirolimus	83.2985	81.3061	72.8206	62.7932	76.5349	74.742	PI3K/mTOR inhibitor	PI3K/mTOR pathway
OSI-027	85.1149	45.0029	88.6918	36.0514	82.6317	41.3357	PI3K/mTOR inhibitor	PI3K/mTOR pathway
Omipalisib	5.49458	4.59206	5.52833	4.83678	23.0604	5.66915	PI3K/mTOR inhibitor	PI3K/mTOR pathway
PIK-75	95.1466	5.70838	100.036	5.76491	98.5247	6.22016	PI3K/mTOR inhibitor	PI3K/mTOR pathway
Idelalisib	97.3377	94.3103	105.98	86.5201	93.0091	87.6114	PI3K/mTOR inhibitor	PI3K/mTOR pathway
PF-04708671	95.5402	80.3544	106.781	70.0302	102.513	59.9414	PI3K/mTOR inhibitor	PI3K/mTOR pathway
Pictilisib	98.0945	47.5837	93.6519	57.1456	101.683	53.7568	PI3K/mTOR inhibitor	PI3K/mTOR pathway
NVP-BGT226	35.448	6.50494	32.529	6.06619	89.6852	7.01242	PI3K/mTOR inhibitor	PI3K/mTOR pathway
CT-PF1502	70.7465	5.58351	84.3383	5.03899	94.5264	7.49079	PI3K/mTOR inhibitor	PI3K/mTOR pathway
Voxtalisib	102.478	96.3405	106.882	86.1986	101.328	89.4645	PI3K/mTOR inhibitor	PI3K/mTOR pathway
Dactolisib	104.637	98.3745	99.1621	92.1354	90.6406	90.3322	PI3K/mTOR inhibitor	PI3K/mTOR pathway
CUDC-907	13.9067	7.99022	13.3416	9.39451	97.1006	16.2549	PI3K/mTOR inhibitor	PI3K/mTOR pathway
Apitolisib	69.9897	44.4902	97.8477	27.7003	92.3196	38.5669	PI3K/mTOR inhibitor	PI3K/mTOR pathway
SAR245408	95.3075	47.4494	100.61	36.4417	93.9165	60.0935	PI3K/mTOR inhibitor	PI3K/mTOR pathway
GSK2636771	100.159	94.2176	105.228	82.8602	97.4254	92.0537	PI3K/mTOR inhibitor	PI3K/mTOR pathway
TGX-221	93.5592	90.9103	100.058	78.1427	100.497	93.275	PI3K/mTOR inhibitor	PI3K/mTOR pathway
TG100-115	90.3975	96.4238	105.536	87.8324	93.1708	97.7818	PI3K/mTOR inhibitor	PI3K/mTOR pathway
ZSTK474	101.758	66.548	96.1815	52.8507	96.9087	65.3048	PI3K/mTOR inhibitor	PI3K/mTOR pathway
Sotrastaurin	96.3349	97.9261	92.5641	76.0499	102.952	91.6302	PKC inhibitor	PKC pathway
Enzastaurin	97.8637	99.4416	106.075	99.5281	97.202	94.3236	PKC inhibitor	PKC pathway
Tretinoin	110.066	100.197	115.713	104.601	95.4051	96.248	Retinoic acid receptor agonist	RARs
Acitretin	96.876	97.0293	95.5082	95.7427	99.7844	98.7687	Retinoic acid receptor agonist	RARs
Gefitinib	95.7313	81.0072	95.2008	55.4794	93.5629	90.2211	EGFR inhibitor	RTK
Erlotinib	95.158	62.3476	88.5482	74.6203	96.481	90.8119	EGFR inhibitor	RTK
Icotinib	95.3832	90.2121	99.1297	59.5498	114.455	93.6108	EGFR inhibitor	RTK
Lapatinib	86.9351	94.0814	107.649	86.7021	94.4072	94.9116	EGFR inhibitor	RTK
Afatinib	99.9544	74.7861	89.3389	31.2065	98.866	81.6064	EGFR inhibitor	RTK
TAK-285	83.2152	91.4325	103.987	85.4241	100.985	96.8114	EGFR inhibitor	RTK
Dacomitinib	96.736	97.0595	103.328	89.0396	99.1415	95.3708	ErbB inhibitor	RTK
AZD4547	68.4363	8.44621	46.3781	6.48072	79.5654	9.52899	FGFR inhibitor	RTK
Tandutinib	101.33	93.0086	109.78	99.979	95.2461	95.9986	FLT3 inhibitor	RTK
Quizartinib	109.854	108.174	115.553	117.193	100.042	99.3896	FLT3 inhibitor	RTK
Dovitinib	94.0795	5.25996	98.9012	3.77722	96.7689	4.65895	FLT3 inhibitor	RTK
Linsitinib	76.3565	28.436	84.4192	34.6501	89.4234	40.3529	IGF1R inhibitor	RTK
BMS-754807	8.43864	4.86263	7.32594	4.38788	12.6953	5.07153	IGF1R inhibitor	RTK
NVP-AEW541	80.975	6.95147	101.734	6.53531	82.7413	6.8356	IGF1R inhibitor	RTK
Masitinib	90.5584	57.7669	103.619	34.5834	103.935	63.0898	PDGFR inhibitor	RTK
Crenolanib	98.8797	8.58244	88.2672	6.323	99.7131	57.5536	PDGFR inhibitor	RTK
Regorafenib	92.2839	40.4998	93.4275	66.9526	77.7849	81.7654	PDGFR inhibitor	RTK
Vatalanib	106.893	88.4184	108.516	93.935	97.6845	78.2359	VEGFR inhibitor	RTK
Axitinib	100.282	77.2874	108.5	39.4727	96.9484	72.9245	VEGFR inhibitor	RTK
Linifanib	101.044	101.852	105.095	93.9997	95.8272	93.4464	VEGFR inhibitor	RTK
Motesanib	88.3352	88.233	94.9703	72.6447	50.2287	86.0611	VEGFR inhibitor	RTK
Nintedanib	100.17	93.071	100.369	79.4853	102.253	100.973	VEGFR inhibitor	RTK
Brivanib	97.9318	78.3034	95.5567	61.6669	88.3351	45.5533	VEGFR inhibitor	RTK
Cabozantinib	105.39	31.3233	113.082	20.8718	99.1594	48.9636	VEGFR inhibitor	RTK
Pirfenidone	85.1962	86.339	84.7286	52.4928	86.9137	84.5081	TGF-beta inhibitor	TGF-beta inhibitor
Auranofin	6.57684	4.40096	6.57778	2.46692	7.02064	4.64113	TrxR inhibitor	TrxR inhibitor
Allopurinol	99.47	97.1674	102.917	89.349	98.0902	93.0461	Xanthine oxidase inhibitor	Xanthine oxidase inhibitor

### Sheet: Table S2
Compound_name	Category_1	Category_2	%DMSO_Parental_20uM	%DMSO_Parental_10uM	%DMSO_Parental_5uM	%DMSO_Parental_3uM	%DMSO_Parental_1uM	%DMSO_Parental_625nM	%DMSO_Parental_313nM	%DMSO_Parental_156nM	%DMSO_Parental_78nM	%DMSO_Parental_39nM	%DMSO_Parental_20nM		%DMSO_2nd tNES_20uM	%DMSO_2nd tNES_10uM	%DMSO_2nd tNES_5uM	%DMSO_2nd tNES_3uM	%DMSO_2nd tNES_1uM	%DMSO_2nd tNES_625nM	%DMSO_2nd tNES_313nM	%DMSO_2nd tNES_156nM	%DMSO_2nd tNES_78nM	%DMSO_2nd tNES_39nM	%DMSO_2nd tNES_20nM
Mepacrine	Antimalarial	Anti-malarial	3.57894	22.8377	69.2311	97.4067	93.7631	94.8257	91.918	86.4545	93.7667	95.601	97.9631		2.12136	4.46199	25.9168	78.7864	89.6892	90.8732	99.7862	87.2115	104.632	102.631	98.0321
TAK-901	Aurora inhibitor	Cell cycle	1.0805	2.54151	2.69587	2.85741	3.1051	3.27022	3.70817	6.65531	9.90759	15.1809	19.4849		0.772899	1.61158	2.06106	2.06106	2.37899	2.971	2.85041	5.39933	8.19492	15.5128	16.7078
Alisertib	Aurora inhibitor	Cell cycle	19.8368	59.6796	61.9985	65.3761	73.5679	77.6944	76.4413	74.9326	75.2063	75.912	78.6486		20.412	36.8158	49.2939	51.9677	63.4669	57.9234	55.5689	57.0682	60.9064	55.8368	57.3309
ENMD-2076	Aurora inhibitor	Cell cycle	2.31895	5.56404	9.35477	12.4383	14.7034	18.6916	26.0505	32.3468	39.6088	54.2189	49.8395		2.21455	4.11665	8.72663	11.747	13.9067	16.4392	19.7391	25.6866	35.2902	55.0787	64.5837
Alvocidib	CDK inhibitor	Cell cycle	1.53998	1.75537	1.98511	2.49126	2.60254	3.04407	3.06202	3.40304	3.58971	4.03483	5.76866		1.57321	1.72669	1.76506	2.15973	2.68596	2.76819	3.20671	3.3876	3.46982	3.72198	4.6648
AT7519	CDK inhibitor	Cell cycle	1.47178	2.85741	3.04048	3.32766	3.74047	3.68663	3.49996	3.75842	5.06507	7.08608	11.006		1.30461	2.32418	2.71885	2.87233	3.0916	3.40405	3.39856	3.88642	4.04539	6.64913	14.3562
SNS-032	CDK inhibitor	Cell cycle	1.62036	3.52205	4.00281	4.16663	4.78984	4.86819	4.90024	5.22787	5.85821	10.9009	13.8247		1.18692	3.04518	3.18482	3.2439	4.05488	3.70041	4.33415	4.30193	4.56509	4.72621	6.44483
Dinaciclib	CDK inhibitor	Cell cycle	1.44942	2.21864	2.85966	2.63887	2.66736	3.01992	3.56478	3.68586	4.77204	5.48072	5.51989		1.54139	2.34699	3.03981	2.68535	2.80887	3.18482	3.65207	3.84542	4.84437	5.80572	5.74664
Palbociclib	CDK inhibitor	Cell cycle	13.9316	44.9575	54.8722	55.2527	69.6582	66.1296	69.9634	73.7828	76.712	81.7448	78.4602		8.7979	48.5227	52.1351	58.2634	60.5438	64.6275	66.8037	57.6495	65.1373	68.6674	75.1412
PF-00477736	Chk1 inhibitor	Cell cycle	9.07755	10.5982	25.2526	38.682	17.6102	43.8992	51.5665	39.1841	36.2889	78.9665	89.7036		4.23211	11.0959	35.844	54.9422	27.6483	58.5835	62.1443	54.2601	58.1485	78.337	75.3831
Rabusertib	Chk1 inhibitor	Cell cycle	34.9025	75.8544	79.4624	93.7288	81.5113	84.0354	88.2988	89.217	93.2246	97.0631	95.4499		16.3935	63.7966	67.202	92.122	77.0114	70.5405	87.2431	84.765	88.9124	87.748	85.0999
Vorinostat	HDAC inhibitor	Cell cycle	11.8496	16.5162	21.2977	23.1464	24.9592	30.9899	36.3278	42.1898	72.2823	75.3264	80.4812		8.47996	12.8214	14.1534	15.7375	21.3123	33.4649	42.7616	63.9259	76.6815	77.9313	79.3948
CUDC-101	HDAC inhibitor	Cell cycle	6.99068	23.6109	45.1599	49.9461	21.4635	22.393	22.1152	20.2099	27.9734	67.8199	80.0563		7.36859	16.3054	41.1395	41.7572	17.8415	18.7169	17.8844	14.9735	22.9436	54.1098	78.7935
Volasertib	PLK1 inhibitor	Cell cycle	3.89598	19.5369	35.306	33.8102	33.9384	34.0204	35.2846	32.9769	37.3145	37.8558	38.1015		2.42218	11.4772	16.0852	25.6397	21.6922	26.0747	28.1747	25.5054	28.8675	24.7643	24.6193
BI 2536	PLK1 inhibitor	Cell cycle	0.800504	25.3469	35.1145	36.3242	37.2504	35.2078	37.0135	33.3232	39.7596	39.1529	38.0616		1.96788	33.1908	32.6207	30.6035	27.4242	36.244	30.472	30.2746	26.6952	21.4055	19.2841
Methotrexate	DNA damage	DNA damage	12.5533	26.2569	34.1557	36.004	38.4398	44.0594	47.2218	50.1456	60.8364	65.8612	63.7601		4.54898	12.6265	17.4118	21.0155	20.602	25.5269	28.556	30.7043	37.5036	35.7957	49.8293
Floxuridine	DNA damage	DNA damage	86.9175	98.4656	98.139	99.8189	102.163	108.65	101.104	106.298	108.729	104.295	107.156		92.1778	99.7259	107.734	98.2898	98.805	95.1927	90.6211	95.7079	119.618	94.6445	112.893
Thioguanine	DNA damage	DNA damage	30.6058	57.6902	71.9592	72.2608	84.6058	93.5513	83.6114	89.6673	104.389	106.069	91.6739		37.1046	67.5437	65.8115	70.0762	90.3251	97.2209	103.974	102.927	108.677	93.6962	105.345
Fluorouracil	DNA damage	DNA damage	42.9412	59.6718	66.8869	77.8519	83.3896	86.3881	100.515	85.0384	94.1765	106.961	110.526		20.9135	71.8116	73.4443	88.4392	95.6199	90.1793	99.9057	92.5425	96.216	104.218	97.7305
Pipobroman	DNA damage	DNA damage	2.52847	3.21578	3.39741	18.1765	40.6407	64.191	92.5597	104.041	105.953	106.217	108.948		1.26211	1.4662	2.36311	26.2358	41.2899	65.2593	86.8495	98.9175	93.8744	94.9969	102.167
Azacitidine	DNA damage	DNA damage	15.4308	42.756	52.3428	69.7964	80.302	86.4309	92.2997	95.2983	97.8517	106.491	105.106		6.94968	10.6555	15.7093	22.4495	29.1253	34.2811	36.4455	61.4246	82.8054	74.7708	90.2975
Mercaptopurine	DNA damage	DNA damage	78.2757	87.0826	89.4543	101.359	94.789	91.7015	95.6295	102.346	109.009	104.283	109.255		73.7772	82.5046	84.8624	95.0721	87.1932	90.6412	91.6348	91.0763	101.646	94.1322	91.7691
Decitabine	DNA damage	DNA damage	89.8318	89.0127	88.8596	88.8845	82.4886	93.7741	91.5911	91.1281	84.4473	86.7692	82.0221		54.6737	55.2054	52.8315	49.5339	56.0862	57.2086	53.4599	54.244	60.1303	66.7309	63.197
Vinorelbine	DNA damage	DNA damage	1.03632	1.43517	1.83403	2.02277	2.91308	3.54698	4.23785	5.30266	5.50209	5.85109	7.48569		4.0495	2.01938	3.13649	3.50169	5.70905	5.82183	6.29446	7.1484	7.52434	8.37828	10.6232
Cytarabine	DNA damage	DNA damage	91.1794	99.6593	107.92	100.063	103.872	98.1289	102.407	99.1588	103.242	103.779	100.369		86.1561	99.953	89.8397	89.6748	106.171	99.9478	99.6645	94.6362	108.227	102.328	99.5254
Mitomycin C	DNA damage	DNA damage	5.46601	10.7196	14.7525	18.8502	21.2555	26.9052	26.9916	37.4807	44.1926	45.7913	62.517		1.43739	2.46778	3.26118	4.0958	5.24469	5.67745	6.33175	8.99015	10.8088	10.8809	15.0385
Cladribine	DNA damage	DNA damage	13.4706	23.7833	22.1665	26.0626	27.4057	29.3681	30.9525	32.4	40.2821	54.0084	49.3237		3.59606	5.09013	6.31114	6.01748	6.70784	9.07774	8.48011	11.5919	12.3647	16.0638	18.1709
Camptothecin	DNA topoisomerase inhibitor	DNA damage	4.68098	12.3378	14.5598	15.4716	18.0706	18.2788	20.6408	20.447	21.7572	25.731	26.3843		2.12684	6.52853	8.14559	10.5136	10.0367	12.2677	11.7689	12.0485	12.1691	11.7853	12.7172
Etoposide	DNA topoisomerase inhibitor	DNA damage	11.3112	18.0957	23.0136	22.3028	26.2587	32.2427	35.014	43.7621	51.3543	50.3097	61.0645		4.28658	4.47295	5.05399	5.17459	6.04615	6.81357	9.46664	12.1581	14.8989	19.5746	19.2457
Simvastatin	HMG CoA reductase inhibitor	DNA damage	29.8197	43.8949	51.0707	58.7491	60.4901	59.7686	69.8377	71.769	65.347	69.8736	77.6812		20.7203	20.2543	35.2519	30.3733	46.6261	64.2054	67.9658	89.4206	78.7316	88.4504	84.5146
Lovastatin	HMG CoA reductase inhibitor	DNA damage	48.3863	55.0601	62.763	67.0899	68.7957	70.9253	75.124	77.9872	81.6873	85.1631	88.2969		26.0264	36.9289	53.8949	67.1981	75.8288	79.2554	88.0418	89.1858	94.6692	91.7852	93.8475
Paclitaxel	microtubules stablizer	DNA damage	21.7128	18.8958	21.378	20.5981	22.8381	22.0867	23.123	22.3146	22.4321	22.044	21.9692		16.5149	11.9176	13.5234	13.2602	13.0239	13.5019	13.2012	15.4676	13.5825	13.996	12.5406
Docetaxel	microtubules stablizer	DNA damage	21.5724	21.1007	20.4165	20.5426	20.0348	22.1737	22.649	22.4546	23.6644	22.4366	23.3188		21.7721	18.8613	15.7444	16.6666	17.2642	15.4713	17.7742	16.8057	18.851	18.0833	17.7073
Tamoxifen	Hormone modulator	Hormonal	12.9911	17.026	20.1957	20.3931	21.3193	21.1039	21.4126	28.6459	30.7781	48.3677	63.168		1.91306	4.02346	4.27561	5.39385	5.78304	5.794	7.1918	11.6702	14.6248	24.5519	40.0756
Trametinib	MEK inhibitor	MAPK/ERK pathway	39.1912	53.6284	61.7267	70.6226	62.795	72.2964	72.2109	83.589	71.5841	71.3277	73.9701		33.019	43.9806	50.1623	58.6748	53.0195	60.1196	63.1272	69.5505	71.2101	72.9179	77.1071
TAK-733	MEK inhibitor	MAPK/ERK pathway	32.863	43.1122	49.2125	53.4611	59.7359	64.7216	65.7651	65.5407	66.6518	81.1994	70.6083		32.6377	42.4929	45.9409	50.1032	51.2042	53.9164	62.2141	58.2559	64.0402	68.6858	70.152
Refametinib	MEK inhibitor	MAPK/ERK pathway	16.254	26.2066	31.9715	33.3002	37.6067	37.6715	44.5815	45.1216	54.048	55.9564	61.1812		6.13082	12.8747	20.7778	21.1281	26.7901	25.1415	29.8968	28.3203	39.0209	41.5659	53.5185
PD0325901	MEK inhibitor	MAPK/ERK pathway	32.2992	31.8491	34.8305	39.2667	39.2019	43.6237	44.333	51.2393	51.5382	55.5531	60.4034		26.0019	29.1703	34.7293	34.0441	35.94	40.2728	39.3609	42.2924	44.7911	42.7715	51.8595
Pimasertib	MEK inhibitor	MAPK/ERK pathway	63.6527	56.6204	69.6259	67.5798	69.7911	69.9885	84.3042	83.1663	79.3863	88.0591	86.4042		53.7521	53.0121	61.0371	69.4074	65.6252	76.835	81.1983	80.0526	77.257	84.5036	94.935
Binimetinib	MEK inhibitor	MAPK/ERK pathway	58.6953	67.0449	73.1367	73.5567	73.869	83.2991	84.5806	85.6181	89.2221	87.0863	107.81		57.7865	67.7027	67.9822	78.6329	90.8348	98.8818	89.9523	95.4284	87.6007	92.5944	88.0009
NVP-RAF265	Raf inhibitor	MAPK/ERK pathway	9.59528	40.5709	48.54	47.3913	45.8621	57.1445	56.6061	49.66	48.3964	52.8046	53.6912		7.53714	30.9434	48.0075	35.2464	30.6748	51.7788	62.2485	48.7146	27.1282	40.8814	61.5524
Vemurafenib	Raf inhibitor	MAPK/ERK pathway	1.16306	6.40582	21.2339	17.4855	14.5184	42.3958	38.3917	26.6099	47.7178	66.8452	83.6429		1.28799	19.3868	31.9009	34.1883	25.564	42.6427	43.7916	33.2146	45.1671	55.7132	72.5137
Rebastinib	Abl inhibitor	nRTK	19.7	72.7001	67.3241	75.6131	74.9038	79.9341	84.4855	86.4732	85.7926	84.2767	85.1373		27.9236	58.7219	57.5679	63.9099	57.0115	66.8053	63.4154	72.5292	72.4931	76.7641	76.3777
Crizotinib	ALK, c-Met inhibitor	nRTK	1.47993	3.33434	4.75305	5.91971	7.61209	12.9161	17.896	36.6993	51.0557	68.1631	72.0664		0.968567	2.6481	3.73001	4.17308	4.83768	8.3204	10.917	21.2673	33.1013	72.3591	78.083
PF-00562271	FAK inhibitor	nRTK	2.13887	3.47837	4.02209	12.9377	29.3753	32.0795	31.3053	70.3092	79.0771	92.6521	96.3213		1.96805	2.92116	3.55485	7.10969	19.2889	20.0411	18.2121	55.4092	80.9526	84.0592	98.3147
Gandotinib	JAK inhibitor	nRTK	12.2588	20.4577	27.8992	31.0617	33.2443	37.2899	50.4641	66.3342	79.5586	83.6796	86.6806		13.7697	22.869	31.5738	33.5855	31.4038	37.1156	50.4029	59.0747	74.6643	82.3494	77.9203
Momelotinib	JAK inhibitor	nRTK	18.8709	33.9563	45.1599	56.5522	74.3334	75.6653	81.8191	71.1105	88.0583	91.7798	112.1		44.7003	53.5727	68.3421	68.3958	80.7645	75.5227	81.1834	89.0193	102.285	104.96	122.656
KX2-391	Src inhibitor	nRTK	1.48147	3.41165	5.0142	5.13528	5.03201	5.02132	5.59824	6.2998	7.24353	10.6302	16.0789		3.14723	8.03993	6.03666	5.25791	5.83795	6.54151	6.85301	7.26118	7.79825	8.37828	8.8885
Bosutinib	Src/Abl inhibitor	nRTK	2.7294	18.0328	24.5214	14.6733	28.9252	32.0975	34.3372	40.8402	41.4632	54.354	62.3694		0.978871	6.3472	17.7227	5.14165	20.5254	42.3799	45.3938	58.3871	55.5998	65.2134	64.9867
Dasatinib	Src/Abl inhibitor	nRTK	2.00925	16.4448	32.5584	37.189	38.2405	45.244	41.6432	45.1468	55.996	53.7059	51.9127		8.08856	36.2131	49.9636	54.5334	61.0145	56.6457	59.8554	61.4988	63.1681	62.2922	62.8177
Ipatasertib	AKT inhibitor	PI3K/mTOR pathway	19.7216	42.0573	42.3382	48.654	61.9445	55.2002	70.9357	74.6841	80.8631	84.3919	93.1814		24.9045	41.8287	43.8328	49.3093	61.9574	58.6447	71.5297	69.948	76.3725	75.5224	80.3962
MK-2206	AKT inhibitor	PI3K/mTOR pathway	38.828	59.2196	63.3007	67.3997	74.1803	79.2835	78.5926	81.2956	96.1566	88.2613	87.4244		37.5788	52.8799	58.7447	69.9157	72.0264	71.9405	85.3081	77.8267	76.8815	82.7409	82.9719
BX-912	PDK1 inhibitor	PI3K/mTOR pathway	16.8357	34.7412	51.9969	58.9681	51.7277	59.2983	58.3004	67.2926	73.2228	74.9997	77.2289		13.8903	38.793	48.8297	51.4005	58.9486	72.8608	80.9023	78.5068	90.2319	85.1834	94.3869
PF-04708671	PI3K/mTOR inhibitor	PI3K/mTOR pathway	55.7656	54.6097	64.2922	60.2305	65.6857	65.8586	71.2346	75.714	73.5103	79.5344	77.0247		32.5912	34.7035	35.5021	41.4371	38.9127	43.8586	48.4438	51.0352	55.6153	54.3634	55.6874
Omipalisib	PI3K/mTOR inhibitor	PI3K/mTOR pathway	2.8561	3.19085	3.53985	3.66806	3.77133	3.61464	3.9031	3.92447	4.02774	4.14526	4.26278		2.2718	2.65312	2.94851	3.23316	3.12037	3.32446	3.53392	3.51781	3.55003	3.03981	4.01728
AZD8055	PI3K/mTOR inhibitor	PI3K/mTOR pathway	30.7674	35.0786	33.1007	35.6242	35.1001	36.256	38.575	39.3898	40.3411	44.6882	41.6621		10.6561	11.8456	15.2497	15.3922	16.3898	16.642	18.1604	20.0132	22.6607	22.9896	28.6905
SAR245408	PI3K/mTOR inhibitor	PI3K/mTOR pathway	3.79791	56.1286	78.0079	75.3838	85.8227	85.1406	79.5443	81.8668	83.5289	86.4365	80.7504		9.82843	58.702	74.4888	73.7434	82.7989	78.0025	75.6619	75.3111	84.3337	82.174	80.8968
Pictilisib	PI3K/mTOR inhibitor	PI3K/mTOR pathway	55.8163	44.2826	47.0826	51.7025	56.0712	56.8932	56.9327	62.4537	69.7982	76.3925	80.1689		49.5697	32.0506	36.2824	48.1664	49.6464	49.4491	53.478	58.6143	71.3479	64.9838	77.3064
Apitolisib	PI3K/mTOR inhibitor	PI3K/mTOR pathway	14.0968	44.6416	53.7523	60.5368	64.1301	71.3382	83.0012	85.855	81.9207	84.5017	86.3468		2.01721	20.0899	30.0608	42.8603	42.9699	53.8289	66.3652	70.9039	71.929	85.4958	91.6461
Sapanisertib	PI3K/mTOR inhibitor	PI3K/mTOR pathway	16.1285	23.6992	29.9884	33.0504	32.7884	32.2822	32.3253	33.8725	37.3796	40.3698	40.3662		3.20671	8.75952	11.4948	12.2842	14.1369	15.7211	16.1158	17.7328	16.0664	17.8096	19.0923
ZSTK474	PI3K/mTOR inhibitor	PI3K/mTOR pathway	47.7682	77.0961	92.0042	84.3401	91.7062	93.6016	102.468	220.817	99.9589	97.4749	97.1913		42.5752	74.5053	73.8201	56.4381	88.7135	115.063	93.3564	89.7769	94.7158	101.606	106.446
CUDC-907	PI3K/mTOR inhibitor	PI3K/mTOR pathway	6.13481	7.2189	7.92966	7.94043	8.50401	8.26709	9.49477	9.46246	9.68862	10.1158	11.3004		8.33744	10.0861	10.7822	12.7446	12.5856	13.3421	13.6162	12.4651	14.7509	13.5833	15.9568
Sirolimus	PI3K/mTOR inhibitor	PI3K/mTOR pathway	62.9446	67.4495	63.9275	67.3712	63.2544	64.9282	67.4424	66.2138	69.4616	71.2351	70.3377		42.8098	47.8851	55.1678	56.258	51.1344	54.0185	59.561	58.3795	59.7597	55.4095	53.2558
OSI-027	PI3K/mTOR inhibitor	PI3K/mTOR pathway	18.3617	29.7825	36.4206	42.4783	49.1306	49.6506	59.857	64.7857	76.2885	75.8647	90.366		10.4514	16.0691	15.4945	26.2197	31.1124	31.4723	41.929	47.7401	57.6759	60.372	66.9726
Everolimus	PI3K/mTOR inhibitor	PI3K/mTOR pathway	61.3955	72.3783	66.0251	73.2508	74.7287	76.7123	76.0535	77.0292	77.7949	84.0163	74.7892		45.1944	55.4363	55.8713	56.4729	51.0377	55.4041	59.3086	62.6223	61.14	57.4342	61.5589
Ridaforolimus	PI3K/mTOR inhibitor	PI3K/mTOR pathway	65.1169	66.7907	70.619	73.9381	66.5023	70.8291	69.3299	70.879	70.6475	79.6645	71.0108		49.072	48.5565	52.7832	57.0314	56.5158	51.983	54.7596	55.8391	57.3053	55.4847	60.807
PIK-75	PI3K/mTOR inhibitor	PI3K/mTOR pathway	0.64102	1.02563	1.25355	1.8732	2.68872	2.71009	3.46151	4.30196	4.54056	4.62959	5.26705		1.01506	1.72399	2.45441	2.90555	4.62954	4.86585	4.74232	5.30625	5.59089	5.38681	5.27939
NVP-BGT226	PI3K/mTOR inhibitor	PI3K/mTOR pathway	1.74144	2.9202	3.29057	3.76421	4.46933	4.14882	4.53344	4.60466	4.50138	4.81477	5.0142		1.31582	2.09457	2.36848	3.07741	3.45336	3.58762	4.0871	4.25359	4.53287	4.76918	4.41471
CT-PF1502	PI3K/mTOR inhibitor	PI3K/mTOR pathway	4.0509	12.4083	16.7509	28.1978	31.4314	25.3172	43.134	45.8778	63.0644	61.4152	65.6461		2.58628	4.43068	6.17204	14.4461	20.4945	12.3492	29.9431	32.4985	51.3701	56.4087	55.2598
Temsirolimus	PI3K/mTOR inhibitor	PI3K/mTOR pathway	12.5776	26.2174	33.0949	33.7791	36.5517	37.9632	41.1715	39.886	56.691	55.7944	68.1019		7.0015	8.25858	10.0515	11.7258	11.2106	10.7161	12.2926	10.9788	15.9659	21.6536	32.4264
Vistusertib	PI3K/mTOR inhibitor	PI3K/mTOR pathway	27.7225	28.115	31.4062	34.8881	35.0718	38.6186	38.975	45.3232	53.958	59.1467	61.8365		6.49146	10.5512	11.7825	13.1735	16.3935	17.0993	16.4759	20.6542	30.1183	34.4253	39.9173
AZD4547	FGFR inhibitor	RTK	1.19907	4.13372	6.87032	12.0555	19.5559	21.2735	29.6706	36.7389	41.8773	46.0182	54.5017		1.11797	2.29262	3.86911	4.34309	6.50176	7.59397	16.2802	21.5815	27.8102	26.8314	34.4459
Dovitinib	FLT3 inhibitor	RTK	2.11793	4.50867	11.1173	22.188	27.9638	46.4759	45.8082	57.4676	65.767	75.8038	83.6545		1.47454	2.27485	3.91931	14.0273	24.656	40.706	53.0724	68.5633	77.9039	84.2405	89.1739
Linsitinib	IGF1R inhibitor	RTK	25.8925	42.1683	48.1451	49.7569	51.663	48.1595	50.9666	54.0287	50.421	54.5851	55.7733		14.2849	22.584	26.4924	28.8659	28.9316	31.36	31.2887	32.1055	35.1751	33.5142	37.9872
BMS-754807	IGF1R inhibitor	RTK	1.9373	2.98074	3.3333	4.17375	4.16307	5.11748	5.79055	6.62743	9.98567	12.2969	13.0911		1.68103	2.59405	3.29224	3.72726	3.89912	4.361	4.65102	6.09574	6.58984	6.28908	7.22359
NVP-AEW541	IGF1R inhibitor	RTK	1.98404	2.73301	4.01849	12.3543	37.8048	43.5552	50.602	57.5191	55.7295	54.7789	75.6636		1.17464	2.02987	2.32353	4.64191	12.5244	17.9082	23.4877	30.5717	31.0508	29.768	53.6576
Masitinib	PDGFR inhibitor	RTK	0.73005	53.6	67.7273	75.2914	89.3333	91.9009	91.4878	91.0106	104.03	93.5818	96.8866		0.69282	32.482	45.0816	53.7499	60.5063	73.0629	78.5948	88.4446	95.4104	91.0387	97.1344
Regorafenib	PDGFR inhibitor	RTK	4.88956	88.1794	103.005	80.4266	65.5657	57.5778	62.5671	63.461	92.2499	88.8311	92.2143		1.82604	63.4225	68.2777	72.7246	48.7874	59.0239	56.6179	45.1998	75.1038	85.7378	73.0576
Crenolanib	PDGFR inhibitor	RTK	0.491449	1.48859	3.00211	4.03843	16.695	27.1258	43.3045	48.3756	68.2722	59.7395	83.7742		0.601518	12.9273	36.6872	41.5047	72.4185	77.8375	83.8097	88.6863	95.8991	91.7798	100.824
Axitinib	VEGFR inhibitor	RTK	28.0212	33.8509	37.0781	41.8631	45.3129	46.8169	53.0379	55.6727	59.4922	54.3158	58.3937		21.8001	29.2002	36.9292	39.6152	46.6864	48.298	62.0402	70.3448	71.8796	69.4732	75.0973
Cabozantinib	VEGFR inhibitor	RTK	15.9742	89.4878	102.454	104.769	100.095	103.046	95.0841	94.0682	92.0652	109.486	108.262		6.42986	87.9406	93.5208	94.5184	87.7597	90.3251	98.8489	86.8004	95.39	101.102	91.4926
Brivanib	VEGFR inhibitor	RTK	35.7974	55.8364	59.4973	63.7637	69.7964	67.592	69.8071	73.728	77.5456	83.6317	84.5719		15.0702	21.4344	20.7363	22.761	22.804	25.2423	26.934	33.4057	38.4703	41.7733	51.1988
Vatalanib	VEGFR inhibitor	RTK	54.5528	81.7914	84.8247	87.9478	86.1063	94.2405	91.0924	101.574	101.581	108.373	97.859		69.084	90.8842	90.5169	102.62	92.1888	98.5529	98.2733	99.3915	86.4003	102.067	105.942
Motesanib	VEGFR inhibitor	RTK	71.2173	90.22	89.1516	101.491	105.448	102.506	101.299	99.002	112.955	95.7862	113.546		70.5978	84.2286	89.2878	99.0141	89.9591	90.9581	91.2803	93.5844	93.477	93.9872	90.2492
Auranofin	TrxR inhibitor	TrxR inhibitor	1.54716	2.26869	2.57023	2.55587	2.7533	2.83946	3.11227	3.04407	3.26663	3.52868	5.14046		1.51291	1.8418	2.1707	2.31322	2.48863	3.0916	3.09708	3.18478	3.33827	3.46982	6.46823

### Sheet: Table S3
Compound_name	Category_1	Category_2	%DMSO_Parental_20uM	%DMSO_Parental_7.38uM	%DMSO_Parental_2.38uM	%DMSO_Parental_714nM	%DMSO_Parental_238nM	%DMSO_Parental_71nM	%DMSO_Parental_24nM	%DMSO_Parental_7.6nM	%DMSO_Parental_2.6nM	%DMSO_Parental_1nM	%DMSO_Parental_0.2nM		%DMSO_2nd tNES_20uM	%DMSO_2nd tNES_7.38uM	%DMSO_2nd tNES_2.38uM	%DMSO_2nd tNES_714nM	%DMSO_2nd tNES_238nM	%DMSO_2nd tNES_71nM	%DMSO_2nd tNES_24nM	%DMSO_2nd tNES_7.6nM	%DMSO_2nd tNES_2.6nM	%DMSO_2nd tNES_1nM	%DMSO_2nd tNES_0.2nM
Mepacrine	Antimalarial	Anti-malarial	4.21864	60.2688	95.32	84.2602	88.0531	102.25	88.1429	83.4006	96.2009	102.008	100.065		3.21848	3.52672	82.6711	81.4272	70.8152	90.41	72.7916	81.5734	70.0561	98.9254	99.2554
TAK-901	Aurora inhibitor	Cell cycle	0.514286	0.767707	6.05345	33.4163	53.9744	75.8274	92.8885	74.2555	91.3505	87.3578	95.281		0.623029	0.779446	2.28861	31.6461	68.4068	72.4431	96.617	70.9229	97.3526	94.2985	98.4701
Alisertib	Aurora inhibitor	Cell cycle	11.7201	31.5034	51.7532	48.6542	50.4198	62.8495	52.3299	55.2412	43.6039	76.9778	90.3022		24.7492	44.7992	47.0221	46.1775	45.0656	40.9514	70.4763	40.3239	61.2653	90.0176	98.7518
AT7519	CDK inhibitor	Cell cycle	3.33074	4.32719	5.41448	39.4543	95.3155	106.512	105.18	107.712	103.001	96.7986	100.72		1.13622	1.49836	2.79962	55.0125	96.7984	101.082	99.2191	101.283	96.8479	86.1438	97.7299
Alvocidib	CDK inhibitor	Cell cycle	6.0249	3.01824	3.27823	4.85079	14.3422	90.8141	101.285	86.7581	100.714	102.28	89.3407		3.70317	2.11285	2.21786	3.25913	16.5889	86.1478	96.227	88.4303	97.8306	95.1765	100.69
SNS-032	CDK inhibitor	Cell cycle	6.53871	5.32114	7.02578	37.15	90.6246	100.501	99.0396	100.275	90.5474	98.4511	99.6971		3.68414	3.13541	3.83715	11.194	91.5561	101.82	99.7811	98.2584	100.184	101.624	100.65
Dinaciclib	CDK inhibitor	Cell cycle	3.31815	1.9532	1.98217	2.07311	2.77447	4.44933	7.20835	5.00738	8.53266	85.1209	97.0906		3.14859	1.98991	2.2516	2.49104	2.78104	2.94069	3.43802	3.19717	5.1163	84.9391	97.0706
Volasertib	PLK1 inhibitor	Cell cycle	1.79805	20.6221	19.7191	17.011	17.2017	88.6484	100.996	87.1439	98.0503	103.564	103.009		1.66815	15.467	20.3111	8.18058	20.5855	87.7869	97.8566	85.6483	88.9746	100.064	101.585
Methotrexate	DNA damage	DNA damage	63.7867	60.4592	84.5867	89.0598	85.8677	98.4918	101.821	98.1745	101.529	102.883	102.082		41.2192	36.3557	52.7102	55.9339	60.9841	91.6616	100.082	72.3828	95.8038	86.7185	97.2122
Azacitidine	DNA damage	DNA damage	13.7615	47.0294	60.0641	62.5908	77.8897	83.9205	80.4885	82.156	91.1433	84.2283	87.4728		6.26705	11.8315	38.3927	84.1191	85.6502	85.4359	86.6046	74.4689	81.509	73.5668	89.7463
Vinorelbine	DNA damage	DNA damage	1.42374	2.47279	3.45769	6.12983	9.26812	12.8813	36.8965	13.0254	26.5408	69.5389	93.1711		2.57381	3.16295	3.79089	4.40689	5.28461	8.60399	18.2485	8.88844	18.3017	60.4128	94.4504
Decitabine	DNA damage	DNA damage	81.955	72.7258	72.3124	81.8577	87.5025	95.1829	94.9281	94.2262	96.6924	97.7135	101.119		65.7008	51.8794	50.6401	65.2426	75.7761	89.8065	91.7319	88.5879	94.5465	95.7034	98.1398
Mitomycin C	DNA damage	DNA damage	6.98003	14.4681	40.1052	65.5275	101.939	105.491	106.777	100.538	110.498	101.754	101.003		3.11572	2.94649	5.97609	39.673	94.2128	103.886	98.7949	90.0572	99.4836	102.211	106.141
Cladribine	DNA damage	DNA damage	14.8561	13.804	21.4254	43.5711	67.5797	109.182	109.251	109.72	110.198	103.571	95.852		2.44538	2.30826	5.34564	23.7285	75.8036	101.783	102.31	91.544	98.172	101.419	107.978
Camptothecin	DNA topoisomerase inhibitor	DNA damage	3.43181	7.94096	13.3532	12.261	19.3098	31.3209	63.8799	27.7456	48.9377	78.2378	72.4544		2.94682	3.15373	7.58479	7.78916	7.89554	14.4526	59.108	11.1791	45.5636	78.8898	83.9254
Etoposide	DNA topoisomerase inhibitor	DNA damage	4.82614	6.29331	17.5924	48.4953	92.4733	101.412	94.0683	94.328	98.1421	97.5075	104.52		2.03191	2.16143	4.22434	13.1394	81.1322	100.584	94.3004	87.0511	93.2108	94.2908	101.335
Simvastatin	HMG CoA reductase inhibitor	DNA damage	48.9675	44.6197	54.1535	76.3834	81.2374	97.3325	100.592	94.883	98.7012	101.664	102.162		41.1386	46.9779	54.2396	83.579	93.8841	94.2558	97.7333	94.737	95.251	104.525	102.475
Lovastatin	HMG CoA reductase inhibitor	DNA damage	53.2459	66.3674	78.1715	77.9121	85.2757	95.509	95.8009	74.3748	82.5195	99.294	98.8802		26.5626	37.9453	75.2529	83.9313	81.6744	97.7435	94.2355	92.2434	94.2941	97.3803	100.491
Paclitaxel	microtubules stablizer	DNA damage	14.7693	11.242	8.91744	8.40712	9.01201	12.7304	31.0603	12.4786	26.9203	54.6413	99.1718		8.9896	5.8808	3.85478	3.58721	4.08314	7.06418	16.8232	6.93868	13.7116	49.7828	103.969
Docetaxel	microtubules stablizer	DNA damage	15.61	13.1312	11.3648	9.97566	10.3112	13.1326	23.1676	11.9248	19.5506	31.3687	63.9283		15.4917	11.4297	8.43163	7.45611	7.58577	7.04093	13.023	6.66361	12.2569	20.3757	59.7183
Tamoxifen	Hormone modulator	Hormonal	0.939995	15.8934	20.8982	56.6631	96.31	102.84	91.9371	80.2645	91.9602	88.421	100.78		0.651946	2.17747	9.45534	66.2819	97.0598	99.6311	87.2613	89.6901	94.5917	88.2745	94.9131
KX2-391	Src inhibitor	nRTK	2.68325	3.46354	6.09791	7.8954	11.5115	58.2694	98.471	54.0376	96.0998	98.7651	98.7546		3.36207	3.86035	4.82201	5.09955	11.5409	71.3805	98.011	65.9645	93.3784	94.4716	87.0324
Dasatinib	Src/Abl inhibitor	nRTK	15.2767	37.2478	49.0274	55.7448	84.7455	64.9611	69.9267	55.7273	81.0083	89.8964	97.5482		27.5151	55.69	77.399	85.2067	85.9122	87.2946	78.2243	78.5296	91.595	99.3808	106.007
PF-04708671	PI3K/mTOR inhibitor	PI3K/mTOR pathway	49.5783	69.0372	88.4803	91.8074	97.003	108.614	108.2	108.827	107.668	103.804	98.9164		19.9989	20.7934	68.3092	93.2604	88.9018	98.4705	100.367	100.256	98.4282	97.866	81.352
Omipalisib	PI3K/mTOR inhibitor	PI3K/mTOR pathway	1.36135	1.15381	1.20367	1.62842	9.33175	29.8203	48.8166	32.132	50.7141	58.8556	88.7941		1.35583	1.06258	1.16063	1.79255	5.99212	24.1602	59.6595	24.0095	49.403	79.8341	95.1614
CUDC-907	PI3K/mTOR inhibitor	PI3K/mTOR pathway	3.02894	7.84264	12.2896	18.0709	17.9837	31.7913	57.5864	30.8898	48.7937	62.6363	94.0041		4.49598	8.19507	11.3426	13.5705	15.3885	19.953	49.1237	19.7396	48.1005	73.6423	93.6332
AZD8055	PI3K/mTOR inhibitor	PI3K/mTOR pathway	33.0954	35.1164	41.395	46.119	63.1002	88.0869	94.6096	84.9781	96.5708	100.299	102.916		27.8079	30.7562	34.7451	40.3936	62.5352	95.0869	102.429	90.7617	96.5223	104.558	107.313
Apitolisib	PI3K/mTOR inhibitor	PI3K/mTOR pathway	13.498	31.9978	61.8752	81.4885	93.1048	102.369	102.908	101.06	101.637	98.227	100.657		9.33399	21.2847	58.2025	81.8871	92.1663	98.2837	96.9355	98.6406	95.8618	90.5773	95.386
Sapanisertib	PI3K/mTOR inhibitor	PI3K/mTOR pathway	19.2113	31.5785	39.3136	38.3784	53.2948	70.5037	78.7114	54.5706	73.707	96.5965	100.295		6.6836	16.7348	25.457	25.2055	36.0277	57.8117	72.2413	40.7307	63.1372	94.7347	95.9472
OSI-027	PI3K/mTOR inhibitor	PI3K/mTOR pathway	20.9787	25.2347	42.2448	64.756	86.7044	98.0944	102.256	96.1755	88.4098	92.7799	87.0591		21.14	21.5359	49.7518	83.8396	90.268	96.9133	98.6094	96.4996	88.5476	89.3227	92.3228
Sirolimus	PI3K/mTOR inhibitor	PI3K/mTOR pathway	64.303	74.0126	78.0406	79.2388	79.5929	82.9377	85.2038	82.2149	84.6344	88.3572	97.0998		71.2682	80.2483	81.698	83.7349	82.6759	79.4538	89.4607	87.9099	89.7978	90.3105	92.8336
Ridaforolimus	PI3K/mTOR inhibitor	PI3K/mTOR pathway	31.3522	48.8612	71.5917	74.6869	78.5978	83.4226	87.3097	80.1635	89.805	93.0563	97.0757		39.6506	53.2003	78.3399	81.3132	81.9107	83.955	92.1991	84.066	88.5608	89.7462	95.4039
PIK-75	PI3K/mTOR inhibitor	PI3K/mTOR pathway	1.66048	2.38421	3.5125	7.54662	7.4178	66.0093	101.307	58.2454	96.3081	102.264	102.575		1.80932	2.39427	2.80426	3.97855	4.36818	74.2844	98.0066	71.9312	90.7752	90.8891	95.5589
NVP-BGT226	PI3K/mTOR inhibitor	PI3K/mTOR pathway	3.51328	2.15132	2.01917	3.63547	45.7924	60.9933	82.2325	58.799	80.8008	94.9951	101.769		3.12752	1.85956	1.75005	2.62154	21.2533	47.8327	72.5969	47.1218	80.4793	92.7954	98.3842
Everolimus	PI3K/mTOR inhibitor	PI3K/mTOR pathway	21.1326	57.4059	71.5309	74.4818	78.226	82.973	89.3916	84.6667	86.8752	94.4278	100.216		43.1008	71.1769	77.197	80.6693	82.5695	84.2451	90.0394	85.8045	88.8812	91.0835	95.5238
Vistusertib	PI3K/mTOR inhibitor	PI3K/mTOR pathway	33.0778	37.9075	41.0388	72.9871	83.625	91.0244	99.1106	95.9595	99.1605	100.76	103.18		26.3047	29.6122	41.1725	63.1708	79.1375	88.8343	97.9876	85.0188	85.9297	98.137	101.378
Temsirolimus	PI3K/mTOR inhibitor	PI3K/mTOR pathway	2.73138	50.2445	64.6579	69.0689	65.5351	80.9166	66.1143	65.9446	84.9745	88.605	99.1658		8.17597	64.3855	75.6189	84.9203	79.7136	90.4371	79.0329	80.1927	90.4668	97.6949	107.037
AZD4547	FGFR inhibitor	RTK	1.5959	5.7228	34.3146	55.3041	72.422	91.2358	104.772	91.3294	100.51	104.228	104.794		1.54887	9.46185	35.3334	56.8763	71.0489	97.6589	97.5291	94.0045	94.6564	88.2782	101.402
Linsitinib	IGF1R inhibitor	RTK	21.8935	30.1949	45.5337	72.6279	94.7081	96.0793	83.3444	97.4638	100.749	102.792	103.524		17.8476	26.0455	45.9128	74.4775	92.9976	96.6941	97.2665	97.1734	101.023	104.211	108.18
BMS-754807	IGF1R inhibitor	RTK	3.72276	2.8578	4.99391	9.65658	12.3186	41.4927	48.5124	40.5908	57.9219	72.446	88.9374		4.15576	2.9968	3.91824	7.62186	10.6563	33.6099	47.5818	32.6574	49.0578	68.1074	84.7108
NVP-AEW541	IGF1R inhibitor	RTK	2.07181	2.55239	27.049	63.9282	87.1578	105.01	108.954	107.083	106.009	106.196	100.417		1.40249	2.22733	28.4182	72.1487	87.927	102.624	105.712	98.0468	91.9942	100.403	91.1279
Crenolanib	PDGFR inhibitor	RTK	3.88321	65.0587	95.1176	90.5057	97.147	101.956	101.858	101.016	99.9482	98.56	98.9184		4.01972	80.1023	88.6707	95.0278	99.9021	101.906	98.1208	95.0198	96.6417	103.268	100.224
Masitinib	PDGFR inhibitor	RTK	1.60332	47.3627	97.2956	102.852	102.506	97.1638	103.57	101.64	78.3521	87.471	98.1726		1.46574	36.3825	91.9811	95.6099	94.6596	97.2448	100.994	97.8818	84.9083	84.684	97.6643
Brivanib	VEGFR inhibitor	RTK	27.2639	41.9064	70.1896	73.4509	84.5157	98.5199	97.4904	108.607	85.883	100.805	102.206		8.82042	16.6886	37.1623	68.3025	84.1618	96.1826	95.8316	94.9712	90.9578	101.012	99.5498
Auranofin	TrxR inhibitor	TrxR inhibitor	0.85492	1.12976	1.70459	7.67184	5.77221	11.3921	92.9655	10.7964	82.6636	89.7014	96.5299		0.765443	1.05309	1.56456	5.72834	8.02021	57.3647	79.4318	49.9487	77.299	82.325	84.7008

### Sheet: Table S4
		Brivanib (uM)					PF4708671 (uM)
	Dose	NES	DAOY	UW2283	ONS76		NES	DAOY	UW2283	ONS76
	1	0.00457247	3.125	3.125	0.78125		0.0548697	0.0219727	0.0219727	0.78125
	2	0.0137174	6.25	6.25	1.5625		0.164609	0.0878906	0.0878906	1.5625
	3	0.0411523	12.5	12.5	3.125		0.493827	0.351562	0.351562	3.125
	4	0.123457	25	25	6.25		1.48148	1.40625	1.40625	6.25
	5	0.37037	50	50	12.5		4.44444	5.625	5.625	12.5
	6	1.11111	100	100	25		13.3333	22.5	22.5	25
	7	3.33333	200	200	50		40	90	90	50
	8	10	400	400	100		120	360	360	100

### Sheet: Table S5
																																					Brivanib (uM)	1.6667
	4HPC (uM)	1.6667								VCR (uM)	0.0133								4HPC (uM)	1.6667								VCR (uM)	0.0133									0.5556
		0.5556									0.0044									0.5556									0.0044									0.1852
		0.1852									0.0015									0.1852									0.0015									0.0617
		0.0617									0.0005									0.0617									0.0005									0.0206
		0	0.0046	0.0137	0.0412	0.1235	0.3704	1.1111			0	0.0046	0.0137	0.0412	0.1235	0.3704	1.1111			0	0.0549	0.1646	0.4938	1.4815	4.4444	13.3333			0	0.0549	0.1646	0.4938	1.4815	4.4444	13.3333			0	0.1235	0.3704	1.1111	3.3333	10
	Parental NES	Brivanib (uM)								Parental NES	Brivanib (uM)								Parental NES	PF4708671 (uM)								Parental NES	PF4708671 (uM)								Parental NES	PF4708671 (uM)
																																					Brivanib (uM)	1.6667
	4HPC (uM)	1.6667								VCR (uM)	0.0133								4HPC (uM)	1.6667								VCR (uM)	0.0133									0.0133
		0.5556									0.0044									0.5556									0.0044									0.0044
		0.1852									0.0015									0.1852									0.0015									0.0015
		0.0617									0.0005									0.0617									0.0005									0.0005
		0	0.0046	0.0137	0.0412	0.1235	0.3704	1.1111			0	0.0046	0.0137	0.0412	0.1235	0.3704	1.1111			0	0.0549	0.1646	0.4938	1.4815	4.4444	13.3333			0	0.0549	0.1646	0.4938	1.4815	4.4444	13.3333			0	0.1235	0.3704	1.1111	3.3333	10
	2nd tNES	Brivanib (uM)								2nd tNES	Brivanib (uM)								2nd tNES	PF4708671 (uM)								2nd tNES	PF4708671 (uM)								2nd tNES	PF4708671 (uM)
																																					Brivanib (uM)	90
																			4HPC (uM)	25								VCR (uM)	0.03									45
																				12.5									0.0075									22.5
																				6.25									0.0019									11.25
																				3.125									0.0005									5.625
																				0	0.029	0.1172	0.4688	1.875	7.5	30			0	0.029	0.1172	0.4688	1.875	7.5	30			0	12.5	25	50	100	200
																			DAOY	PF4708671 (uM)								DAOY	PF4708671 (uM)								DAOY	PF4708671 (uM)
																																					Brivanib (uM)	90
																			4HPC (uM)	25								VCR (uM)	0.03									45
																				12.5									0.0075									22.5
																				6.25									0.0019									11.25
																				3.125									0.0005									5.625
																				0	0.029	0.1172	0.4688	1.875	7.5	30			0	0.029	0.1172	0.4688	1.875	7.5	30			0	12.5	25	50	100	200
																			UW2283	PF4708671 (uM)								UW2283	PF4708671 (uM)								UW2283	PF4708671 (uM)
																			4HPC (uM)	25								VCR (uM)	0.03
																				12.5									0.0075
																				6.25									0.0019
																				3.125									0.0005
																				0	0.029	0.1172	0.4688	1.875	7.5	30			0	0.029	0.1172	0.4688	1.875	7.5	30
																			ONS76	PF4708671 (uM)								ONS76	PF4708671 (uM)

### Sheet: Table S6
	Antibody	Dilution	Source	#	Company
	β-Actin Antibody (C4)	1:1000	Ms	sc-47778	Santa Cruz
	Phospho-Akt (Ser473) Antibody (587F11)	1:1000	Rb	4060S	Cell Signaling
	Akt Antibody	1:1000	Rb	9272S	Cell Signaling
	S6 Ribosomal Protein (54D2) Mouse mAb #2317	1:1000	MS	2317	Cell Signaling
	Phospho-S6 Ribosomal Protein (Ser240/244) Antibody #2215	1:1000	Ms	2215	Cell Signaling
	Phospho-p70 S6 kinase (T389) 108D2	1:1000	Rb	9234	Cell Signaling
	p70 S6 kinase (49D7)	1:1000	Rb	2708	Cell Signaling
	Purified anti-Tubulin β 3 (TUBB3) Antibody (TUJ1)	1:400	Ms	801202	Biolegend
	Cleaved Caspase 3 (Asp175) Antibody	1:400	Rb	9661S	Cell Signaling
	Goat anti-Rat IgG (H+L) Cross-Adsorbed Secondary Antibody, Alexa Fluor 568	1:5000	Rb	A11077	MolecularProbe
	Donkey anti-Mouse IgG (H+L) Highly Cross-Adsorbed Secondary Antibody, Alexa Fluor 488	1:5000	Ms	A21202	MolecularProbe
